# Multifunctional evolution of palm squirrel coat colour and pattern

**DOI:** 10.1101/2023.09.15.557893

**Authors:** M Nivetha, Senan D’Souza, AC Shijisha, Russell A. Ligon, R Nandini

**Affiliations:** Indian Institute of Science Education and Research Tirupati, India; Cornell University, Ithaca, New York, United States of America

## Abstract

Complex colour pattern traits often evolve in response to multiple selective pressures, emphasizing the need for their investigation in an integrative framework. We use museum specimens (n=718) to study the evolution of coat colouration in three palm squirrel species (*Funambulus* spp.) in the Indian subcontinent, with climate, vegetation, and predators as the potential selective forces. Our results indicate a strong geographical trend in coat colour distribution within and across species, with darker individuals in the southern and lighter individuals in the northern regions. We find significant darkening of coat colouration in more humid, densely vegetated regions with dark soils. Fine-scale intra-specific analyses suggest that species respond differently to multiple abiotic selective pressures. Investigation of stripe pattern elements suggests that the colour-based elements are more visible to raptors, while luminance-based elements are more visible to ferrets. We also find that squirrel species are darker in areas with denser and taller canopies, with low-contrast stripes specific to each predator’s vision. Overall, squirrel coat colouration evolves in response to multiple abiotic factors, including climate and habitat, and specific stripe elements provide particular visual effects on predators depending on the habitat.
