## Supplementary File S2 for "Multifunctional evolution of palm squirrel coat colour and pattern"

### Sheet: artANOVA_supp_1
	DORSAL
		Pairwise effects								Pairwise effects-interactions
		Contrast	estimate	SE	df	t.ratio	p.value	sig		Species_pairwise	Vision_pairwise	estimate	SE	df	t.ratio	p.value	sig
Dorsal:CAA:C	Vision	Ferret - Raptor	-255	21.5	1290	-11.892	<.0001	***		F. palmarum - F. pennantii	Ferret - Raptor	50.8	42.4	1290	1.198	0.2311
										F. palmarum - F. tristriatus	Ferret - Raptor	885	56.5	1290	15.653	<.0001	***
	Species	F. palmarum - F. pennantii	-17.3	22.8	1290	-0.756	0.7298	*		F. pennantii - F. tristriatus	Ferret - Raptor	834.1	50.3	1290	16.569	<.0001	***
		F. palmarum - F. tristriatus	-304.9	30.4	1290	-10.019	<.0001	***
		F. pennantii - F. tristriatus	-287.6	27.1	1290	-10.614	<.0001	***
	Species*Vision	F. palmarum,Ferret - F. palmarum,Raptor	-48.99	38.2	1290	-1.281	0.7955
		F. palmarum,Ferret - F. pennantii,Ferret	18.06	32.7	1290	0.553	0.9939
		F. palmarum,Ferret - F. pennantii,Raptor	-40.31	32.7	1290	-1.231	0.8217
		F. palmarum,Ferret - F. tristriatus,Ferret	64.93	43.6	1290	1.489	0.6712
		F. palmarum,Ferret - F. tristriatus,Raptor	-415.89	43.6	1290	-9.54	<.0001	***
		F. palmarum,Raptor - F. pennantii,Ferret	67.06	32.7	1290	2.053	0.3129
		F. palmarum,Raptor - F. pennantii,Raptor	8.69	32.7	1290	0.265	0.9998
		F. palmarum,Raptor - F. tristriatus,Ferret	113.92	43.6	1290	2.613	0.0947	.
		F. palmarum,Raptor - F. tristriatus,Raptor	-366.89	43.6	1290	-8.416	<.0001	***
		F. pennantii,Ferret - F. pennantii,Raptor	-58.37	26	1290	-2.245	0.2181
		F. pennantii,Ferret - F. tristriatus,Ferret	46.86	38.8	1290	1.208	0.8329
		F. pennantii,Ferret - F. tristriatus,Raptor	-433.95	38.8	1290	-11.189	<.0001	***
		F. pennantii,Raptor - F. tristriatus,Ferret	105.24	38.9	1290	2.708	0.0743	.
		F. pennantii,Raptor - F. tristriatus,Raptor	-375.58	38.9	1290	-9.666	<.0001	***
		F. tristriatus,Ferret - F. tristriatus,Raptor	-480.82	48.4	1290	-9.944	<.0001	***
Dorsal:CAA:Hc	Vision	Ferret - Raptor	-540	13.6	1290	-39.59	<.0001	***		F. palmarum - F. pennantii	Ferret - Raptor	23.9	43.5	1290	0.55	0.5825
										F. palmarum - F. tristriatus	Ferret - Raptor	802	58	1290	13.816	<.0001	***
	Species	F. palmarum - F. pennantii	-111	23.4	1290	-4.74	<.0001	***		F. pennantii - F. tristriatus	Ferret - Raptor	778	51.7	1290	15.051	<.0001	***
		F. palmarum - F. tristriatus	-274	31.3	1290	-8.771	<.0001	***
		F. pennantii - F. tristriatus	-163	27.8	1290	-5.857	<.0001	***
	Species*Vision	F. palmarum,Ferret - F. palmarum,Raptor	-635.3	21.3	1290	-29.876	<.0001
		F. palmarum,Ferret - F. pennantii,Ferret	-152.3	18.2	1290	-8.385	<.0001
		F. palmarum,Ferret - F. pennantii,Raptor	-689.8	18.2	1290	-37.889	<.0001
		F. palmarum,Ferret - F. tristriatus,Ferret	107.1	24.2	1290	4.418	0.0002
		F. palmarum,Ferret - F. tristriatus,Raptor	-763.4	24.2	1290	-31.494	<.0001	***
		F. palmarum,Raptor - F. pennantii,Ferret	483.1	18.2	1290	26.6	<.0001
		F. palmarum,Raptor - F. pennantii,Raptor	-54.5	18.2	1290	-2.993	0.0335
		F. palmarum,Raptor - F. tristriatus,Ferret	742.4	24.2	1290	30.63	<.0001	.
		F. palmarum,Raptor - F. tristriatus,Raptor	-128	24.2	1290	-5.282	<.0001	***
		F. pennantii,Ferret - F. pennantii,Raptor	-537.6	14.5	1290	-37.181	<.0001
		F. pennantii,Ferret - F. tristriatus,Ferret	259.4	21.6	1290	12.027	<.0001
		F. pennantii,Ferret - F. tristriatus,Raptor	-611.1	21.6	1290	-28.337	<.0001	***
		F. pennantii,Raptor - F. tristriatus,Ferret	796.9	21.6	1290	36.887	<.0001	.
		F. pennantii,Raptor - F. tristriatus,Raptor	-73.5	21.6	1290	-3.404	0.0089	***
		F. tristriatus,Ferret - F. tristriatus,Raptor	-870.4	26.9	1290	-32.378	<.0001	***
Dorsal:CAA:Ht	Vision	Ferret - Raptor	-669	8.42	1290	-79.455	<.0001	***
	Species	F. palmarum - F. pennantii	164	22.7	1290	7.201	<.0001
		F. palmarum - F. tristriatus	303	30.3	1290	10.006	<.0001	***
		F. pennantii - F. tristriatus	140	27	1290	5.169	<.0001
	Species*Vision	F. palmarum,Ferret - F. palmarum,Raptor	-658.08	14.32	1290	-45.948	<.0001			F. palmarum - F. pennantii	Ferret - Raptor	-310	45.5	1290	-6.822	<.0001	***
		F. palmarum,Ferret - F. pennantii,Ferret	-1.76	12.23	1290	-0.144	1			F. palmarum - F. tristriatus	Ferret - Raptor	-612	60.6	1290	-10.106	<.0001	***
		F. palmarum,Ferret - F. pennantii,Raptor	-651.82	12.26	1290	-53.158	<.0001			F. pennantii - F. tristriatus	Ferret - Raptor	-302	54	1290	-5.602	<.0001	***
		F. palmarum,Ferret - F. tristriatus,Ferret	-3.08	16.32	1290	-0.189	1
		F. palmarum,Ferret - F. tristriatus,Raptor	-627.73	16.32	1290	-38.455	<.0001	***
		F. palmarum,Raptor - F. pennantii,Ferret	656.32	12.23	1290	53.663	<.0001
		F. palmarum,Raptor - F. pennantii,Raptor	6.26	12.26	1290	0.511	0.9958
		F. palmarum,Raptor - F. tristriatus,Ferret	655	16.32	1290	40.125	<.0001	.
		F. palmarum,Raptor - F. tristriatus,Raptor	30.35	16.32	1290	1.859	0.4281
		F. pennantii,Ferret - F. pennantii,Raptor	-650.06	9.74	1290	-66.762	<.0001
		F. pennantii,Ferret - F. tristriatus,Ferret	-1.32	14.52	1290	-0.091	1
		F. pennantii,Ferret - F. tristriatus,Raptor	-625.97	14.52	1290	-43.101	<.0001	***
		F. pennantii,Raptor - F. tristriatus,Ferret	648.74	14.55	1290	44.587	<.0001	.
		F. pennantii,Raptor - F. tristriatus,Raptor	24.09	14.55	1290	1.655	0.5617
		F. tristriatus,Ferret - F. tristriatus,Raptor	-624.65	18.11	1290	-34.5	<.0001	***
Dorsal:VCA:MS	Vision	Ferret - Raptor	-642	11.9	1274	-54.006	<.0001	***		F. palmarum - F. pennantii	Ferret - Raptor	434	44.2	1274	9.834	<.0001	***
										F. palmarum - F. tristriatus	Ferret - Raptor	-365	59.8	1274	-6.105	<.0001	***
	Species	F. palmarum - F. pennantii	-61.7	23.2	1274	-2.662	0.0215	*		F. pennantii - F. tristriatus	Ferret - Raptor	-799	53.3	1274	-14.992	<.0001	***
		F. palmarum - F. tristriatus	242.7	31.4	1274	7.739	<.0001	***
		F. pennantii - F. tristriatus	304.3	28	1274	10.882	<.0001	***
	Species*Vision	F. palmarum,Ferret - F. palmarum,Raptor	-528.6	18.9	1274	-27.894	<.0001	***
		F. palmarum,Ferret - F. pennantii,Ferret	97.2	16.2	1274	5.992	<.0001	***
		F. palmarum,Ferret - F. pennantii,Raptor	-632.3	16.3	1274	-38.872	<.0001	***
		F. palmarum,Ferret - F. tristriatus,Ferret	85.2	22.3	1274	3.821	0.0019	**
		F. palmarum,Ferret - F. tristriatus,Raptor	-422.4	21.6	1274	-19.59	<.0001	***
		F. palmarum,Raptor - F. pennantii,Ferret	625.8	16.1	1274	38.963	<.0001	***
		F. palmarum,Raptor - F. pennantii,Raptor	-103.8	16.1	1274	-6.444	<.0001	***
		F. palmarum,Raptor - F. tristriatus,Ferret	613.8	22.2	1274	27.673	<.0001	***
		F. palmarum,Raptor - F. tristriatus,Raptor	106.2	21.4	1274	4.953	<.0001	***
		F. pennantii,Ferret - F. pennantii,Raptor	-729.6	12.8	1274	-57.056	<.0001	***
		F. pennantii,Ferret - F. tristriatus,Ferret	-12	19.9	1274	-0.604	0.9907
		F. pennantii,Ferret - F. tristriatus,Raptor	-519.6	19.1	1274	-27.244	<.0001	***
		F. pennantii,Raptor - F. tristriatus,Ferret	717.5	19.9	1274	35.99	<.0001	***
		F. pennantii,Raptor - F. tristriatus,Raptor	210	19.1	1274	10.988	<.0001	***
		F. tristriatus,Ferret - F. tristriatus,Raptor	-507.6	24.4	1274	-20.761	<.0001	***
Dorsal:VCA:MSsat	Vision	Ferret - Raptor	-642	11.9	1274	-54.075	<.0001	***		F. palmarum - F. pennantii	Ferret - Raptor	-665	35.2	1274	-18.897	<.0001	***
										F. palmarum - F. tristriatus	Ferret - Raptor	549	47.6	1274	11.524	<.0001	***
	Species	F. palmarum - F. pennantii	449	14.5	1274	30.868	<.0001	***		F. pennantii - F. tristriatus	Ferret - Raptor	1215	42.5	1274	28.576	<.0001	***
		F. palmarum - F. tristriatus	-313	19.7	1274	-15.901	<.0001	***
		F. pennantii - F. tristriatus	-761	17.5	1274	-43.403	<.0001	***
	Species*Vision	F. palmarum,Ferret - F. palmarum,Raptor	-687	14.7	1274	-46.8	<.0001	***
		F. palmarum,Ferret - F. pennantii,Ferret	123	12.6	1274	9.81	<.0001	***
		F. palmarum,Ferret - F. pennantii,Raptor	-469	12.6	1274	-37.266	<.0001	***
		F. palmarum,Ferret - F. tristriatus,Ferret	-152	17.3	1274	-8.783	<.0001	***
		F. palmarum,Ferret - F. tristriatus,Raptor	-852	16.7	1274	-51.009	<.0001	***
		F. palmarum,Raptor - F. pennantii,Ferret	810	12.4	1274	65.126	<.0001	***
		F. palmarum,Raptor - F. pennantii,Raptor	217	12.5	1274	17.427	<.0001	***
		F. palmarum,Raptor - F. tristriatus,Ferret	535	17.2	1274	31.153	<.0001	***
		F. palmarum,Raptor - F. tristriatus,Raptor	-165	16.6	1274	-9.935	<.0001	***
		F. pennantii,Ferret - F. pennantii,Raptor	-593	9.9	1274	-59.859	<.0001	***
		F. pennantii,Ferret - F. tristriatus,Ferret	-275	15.4	1274	-17.839	<.0001	***
		F. pennantii,Ferret - F. tristriatus,Raptor	-975	14.8	1274	-66.011	<.0001	***
		F. pennantii,Raptor - F. tristriatus,Ferret	318	15.4	1274	20.582	<.0001	***
		F. pennantii,Raptor - F. tristriatus,Raptor	-382	14.8	1274	-25.833	<.0001	***
		F. tristriatus,Ferret - F. tristriatus,Raptor	-700	18.9	1274	-36.973	<.0001	***
Dorsal:VCA:MDmax	Vision	Ferret - Raptor	-639	11.9	1274	-53.818	<.0001	***		F. palmarum - F. pennantii	Ferret - Raptor	-134	46.9	1274	-2.863	0.0043	**
										F. palmarum - F. tristriatus	Ferret - Raptor	-435	63.5	1274	-6.848	<.0001	***
	Species	F. palmarum - F. pennantii	383	17.3	1274	22.147	<.0001	***		F. pennantii - F. tristriatus	Ferret - Raptor	-300	56.6	1274	-5.305	<.0001	***
		F. palmarum - F. tristriatus	-284	23.4	1274	-12.143	<.0001	***
		F. pennantii - F. tristriatus	-668	20.9	1274	-31.964	<.0001	***
	Species*Vision	F. palmarum,Ferret - F. palmarum,Raptor	-711	14.9	1274	-47.833	<.0001	***
		F. palmarum,Ferret - F. pennantii,Ferret	119	12.7	1274	9.339	<.0001	***
		F. palmarum,Ferret - F. pennantii,Raptor	-471	12.8	1274	-36.932	<.0001	***
		F. palmarum,Ferret - F. tristriatus,Ferret	-157	17.5	1274	-8.986	<.0001	***
		F. palmarum,Ferret - F. tristriatus,Raptor	-827	16.9	1274	-48.88	<.0001	***
		F. palmarum,Raptor - F. pennantii,Ferret	830	12.6	1274	65.869	<.0001	***
		F. palmarum,Raptor - F. pennantii,Raptor	240	12.6	1274	18.981	<.0001	***
		F. palmarum,Raptor - F. tristriatus,Ferret	554	17.4	1274	31.831	<.0001	***
		F. palmarum,Raptor - F. tristriatus,Raptor	-116	16.8	1274	-6.881	<.0001	***
		F. pennantii,Ferret - F. pennantii,Raptor	-590	10	1274	-58.835	<.0001	***
		F. pennantii,Ferret - F. tristriatus,Ferret	-276	15.6	1274	-17.682	<.0001	***
		F. pennantii,Ferret - F. tristriatus,Raptor	-946	15	1274	-63.203	<.0001	***
		F. pennantii,Raptor - F. tristriatus,Ferret	314	15.6	1274	20.082	<.0001	***
		F. pennantii,Raptor - F. tristriatus,Raptor	-356	15	1274	-23.716	<.0001	***
		F. tristriatus,Ferret - F. tristriatus,Raptor	-670	19.2	1274	-34.911	<.0001	***
Dorsal:VCA:MSL	Vision	Ferret - Raptor	-639	11.9	1274	-53.818	<.0001	***		F. palmarum - F. pennantii	Ferret - Raptor	-419.7	46.3	1274	-9.07	<.0001	***
										F. palmarum - F. tristriatus	Ferret - Raptor	80.1	62.6	1274	1.28	0.2009
	Species	F. palmarum - F. pennantii	-182.4	23.2	1274	-7.848	<.0001	***		F. pennantii - F. tristriatus	Ferret - Raptor	499.8	55.8	1274	8.949	<.0001	***
		F. palmarum - F. tristriatus	74.4	31.5	1274	2.364	0.0478	*
		F. pennantii - F. tristriatus	256.8	28.1	1274	9.153	<.0001	***
	Species*Vision	F. palmarum,Ferret - F. palmarum,Raptor	321.64	28.5	1274	11.284	<.0001	***
		F. palmarum,Ferret - F. pennantii,Ferret	-253.51	24.4	1274	-10.387	<.0001	***
		F. palmarum,Ferret - F. pennantii,Raptor	355.38	24.5	1274	14.524	<.0001	***
		F. palmarum,Ferret - F. tristriatus,Ferret	102.23	33.5	1274	3.048	0.0284	*
		F. palmarum,Ferret - F. tristriatus,Raptor	356.95	32.4	1274	11.007	<.0001	***
		F. palmarum,Raptor - F. pennantii,Ferret	-575.15	24.2	1274	-23.807	<.0001	***
		F. palmarum,Raptor - F. pennantii,Raptor	33.74	24.2	1274	1.393	0.7313
		F. palmarum,Raptor - F. tristriatus,Ferret	-219.41	33.4	1274	-6.577	<.0001	***
		F. palmarum,Raptor - F. tristriatus,Raptor	35.31	32.2	1274	1.095	0.8834
		F. pennantii,Ferret - F. pennantii,Raptor	608.89	19.2	1274	31.658	<.0001	***
		F. pennantii,Ferret - F. tristriatus,Ferret	355.74	29.9	1274	11.883	<.0001	***
		F. pennantii,Ferret - F. tristriatus,Raptor	610.46	28.7	1274	21.279	<.0001	***
		F. pennantii,Raptor - F. tristriatus,Ferret	-253.15	30	1274	-8.442	<.0001	***
		F. pennantii,Raptor - F. tristriatus,Raptor	1.57	28.7	1274	0.055	1
		F. tristriatus,Ferret - F. tristriatus,Raptor	254.72	36.8	1274	6.927	<.0001	***
Dorsal:VCA:ML	Vision	Ferret - Raptor	218	22.7	1274	9.585	<.0001	***		F. palmarum - F. pennantii	Ferret - Raptor	41.9	48.5	1274	0.864	0.3876
										F. palmarum - F. tristriatus	Ferret - Raptor	-76.7	65.7	1274	-1.168	0.2429
	Species	F. palmarum - F. pennantii	-480	15.1	1274	-31.742	<.0001	***		F. pennantii - F. tristriatus	Ferret - Raptor	-118.6	58.6	1274	-2.026	0.043	*
		F. palmarum - F. tristriatus	232	20.5	1274	11.316	<.0001	***
		F. pennantii - F. tristriatus	712	18.3	1274	38.987	<.0001	***
	Species*Vision	F. palmarum,Ferret - F. palmarum,Raptor	138.6	24.7	1274	5.61	<.0001	***
		F. palmarum,Ferret - F. pennantii,Ferret	-466.1	21.2	1274	-22.032	<.0001	***
		F. palmarum,Ferret - F. pennantii,Raptor	-334.1	21.2	1274	-15.753	<.0001	***
		F. palmarum,Ferret - F. tristriatus,Ferret	255.1	29.1	1274	8.774	<.0001	***
		F. palmarum,Ferret - F. tristriatus,Raptor	342.7	28.1	1274	12.191	<.0001	***
		F. palmarum,Raptor - F. pennantii,Ferret	-604.7	20.9	1274	-28.877	<.0001	***
		F. palmarum,Raptor - F. pennantii,Raptor	-472.7	21	1274	-22.516	<.0001	***
		F. palmarum,Raptor - F. tristriatus,Ferret	116.5	28.9	1274	4.029	0.0008	***
		F. palmarum,Raptor - F. tristriatus,Raptor	204.1	27.9	1274	7.303	<.0001	***
		F. pennantii,Ferret - F. pennantii,Raptor	132	16.7	1274	7.918	<.0001	***
		F. pennantii,Ferret - F. tristriatus,Ferret	721.2	25.9	1274	27.792	<.0001	***
		F. pennantii,Ferret - F. tristriatus,Raptor	808.8	24.9	1274	32.526	<.0001	***
		F. pennantii,Raptor - F. tristriatus,Ferret	589.2	26	1274	22.668	<.0001	***
		F. pennantii,Raptor - F. tristriatus,Raptor	676.8	24.9	1274	27.168	<.0001	***
		F. tristriatus,Ferret - F. tristriatus,Raptor	87.6	31.9	1274	2.748	0.0668	.
Dorsal:BSA:BMS	Vision	Ferret - Raptor	-648	11.8	1290	-54.841	<.0001	***		F. palmarum - F. pennantii	Ferret - Raptor	305	44.8	1290	6.818	<.0001	***
										F. palmarum - F. tristriatus	Ferret - Raptor	-500	59.7	1290	-8.38	<.0001	***
	Species	F. palmarum - F. pennantii	-62.2	22.4	1290	-2.781	0.0152	*		F. pennantii - F. tristriatus	Ferret - Raptor	-806	53.2	1290	-15.154	<.0001	***
		F. palmarum - F. tristriatus	347.9	29.8	1290	11.669	<.0001	***
		F. pennantii - F. tristriatus	410.1	26.5	1290	15.446	<.0001	***
	Species*Vision	F. palmarum,Ferret - F. palmarum,Raptor	-574.6	18.8	1290	-30.528	<.0001	***
		F. palmarum,Ferret - F. pennantii,Ferret	85.3	16.1	1290	5.307	<.0001	***
		F. palmarum,Ferret - F. pennantii,Raptor	-641	16.1	1290	-39.778	<.0001	***
		F. palmarum,Ferret - F. tristriatus,Ferret	105.8	21.5	1290	4.93	<.0001	***
		F. palmarum,Ferret - F. tristriatus,Raptor	-390.1	21.5	1290	-18.183	<.0001	***
		F. palmarum,Raptor - F. pennantii,Ferret	659.9	16.1	1290	41.056	<.0001	***
		F. palmarum,Raptor - F. pennantii,Raptor	-66.4	16.1	1290	-4.121	0.0006	***
		F. palmarum,Raptor - F. tristriatus,Ferret	680.3	21.5	1290	31.714	<.0001	***
		F. palmarum,Raptor - F. tristriatus,Raptor	184.5	21.5	1290	8.601	<.0001	***
		F. pennantii,Ferret - F. pennantii,Raptor	-726.3	12.8	1290	-56.759	<.0001	***
		F. pennantii,Ferret - F. tristriatus,Ferret	20.5	19.1	1290	1.072	0.8923	***
		F. pennantii,Ferret - F. tristriatus,Raptor	-475.4	19.1	1290	-24.906	<.0001	***
		F. pennantii,Raptor - F. tristriatus,Ferret	746.7	19.1	1290	39.054	<.0001	***
		F. pennantii,Raptor - F. tristriatus,Raptor	250.9	19.1	1290	13.123	<.0001	***
		F. tristriatus,Ferret - F. tristriatus,Raptor	-495.8	23.8	1290	-20.839	<.0001	***
Dorsal:BSA:BMSsat	Vision	Ferret - Raptor	573	14.8	1290	38.77	<.0001	***		F. palmarum - F. pennantii	Ferret - Raptor	377	47.1	1290	8.009	<.0001	***
										F. palmarum - F. tristriatus	Ferret - Raptor	555	62.8	1290	8.841	<.0001	***
	Species	F. palmarum - F. pennantii	9.33	23.4	1290	0.399	0.9158			F. pennantii - F. tristriatus	Ferret - Raptor	178	55.9	1290	3.181	0.0015	**
		F. palmarum - F. tristriatus	288.45	31.2	1290	9.26	<.0001	***
		F. pennantii - F. tristriatus	279.12	27.7	1290	10.062	<.0001	***
	Species*Vision	F. palmarum,Ferret - F. palmarum,Raptor	739.7	24.1	1290	30.742	<.0001	***
		F. palmarum,Ferret - F. pennantii,Ferret	40.7	20.5	1290	1.983	0.3528
		F. palmarum,Ferret - F. pennantii,Raptor	547.7	20.6	1290	26.589	<.0001	***
		F. palmarum,Ferret - F. tristriatus,Ferret	230.3	27.4	1290	8.397	<.0001	***
		F. palmarum,Ferret - F. tristriatus,Raptor	772.1	27.4	1290	28.152	<.0001	***
		F. palmarum,Raptor - F. pennantii,Ferret	-699	20.5	1290	-34.017	<.0001	***
		F. palmarum,Raptor - F. pennantii,Raptor	-192	20.6	1290	-9.319	<.0001	***
		F. palmarum,Raptor - F. tristriatus,Ferret	-509.4	27.4	1290	-18.576	<.0001	***
		F. palmarum,Raptor - F. tristriatus,Raptor	32.3	27.4	1290	1.18	0.8467
		F. pennantii,Ferret - F. pennantii,Raptor	507	16.4	1290	30.993	<.0001	***
		F. pennantii,Ferret - F. tristriatus,Ferret	189.5	24.4	1290	7.768	<.0001	***
		F. pennantii,Ferret - F. tristriatus,Raptor	731.3	24.4	1290	29.972	<.0001	***
		F. pennantii,Raptor - F. tristriatus,Ferret	-317.5	24.4	1290	-12.987	<.0001	***
		F. pennantii,Raptor - F. tristriatus,Raptor	224.3	24.4	1290	9.177	<.0001	***
		F. tristriatus,Ferret - F. tristriatus,Raptor	541.8	30.4	1290	17.811	<.0001	***
Dorsal:BSA:BMDmax	Vision	Ferret - Raptor	527	16.6	1290	31.775	<.0001	***		F. palmarum - F. pennantii	Ferret - Raptor	317	48.2	1290	6.575	<.0001	***
										F. palmarum - F. tristriatus	Ferret - Raptor	136	64.2	1290	2.124	0.0339	*
	Species	F. palmarum - F. pennantii	-22	22.3	1290	-0.984	0.5868			F. pennantii - F. tristriatus	Ferret - Raptor	-180	57.2	1290	-3.154	0.0016	**
		F. palmarum - F. tristriatus	393	29.8	1290	13.22	<.0001	***
		F. pennantii - F. tristriatus	415	26.5	1290	15.675	<.0001	***
	Species*Vision	F. palmarum,Ferret - F. palmarum,Raptor	629.5	26.6	1290	23.684	<.0001	***
		F. palmarum,Ferret - F. pennantii,Ferret	34.4	22.7	1290	1.515	0.6545
		F. palmarum,Ferret - F. pennantii,Raptor	467	22.8	1290	20.522	<.0001	***
		F. palmarum,Ferret - F. tristriatus,Ferret	296.1	30.3	1290	9.774	<.0001	***
		F. palmarum,Ferret - F. tristriatus,Raptor	859.6	30.3	1290	28.377	<.0001	***
		F. palmarum,Raptor - F. pennantii,Ferret	-595.1	22.7	1290	-26.22	<.0001	***
		F. palmarum,Raptor - F. pennantii,Raptor	-162.5	22.8	1290	-7.142	<.0001	***
		F. palmarum,Raptor - F. tristriatus,Ferret	-333.4	30.3	1290	-11.006	<.0001	***
		F. palmarum,Raptor - F. tristriatus,Raptor	230.1	30.3	1290	7.597	<.0001	***
		F. pennantii,Ferret - F. pennantii,Raptor	432.6	18.1	1290	23.94	<.0001	***
		F. pennantii,Ferret - F. tristriatus,Ferret	261.7	27	1290	9.71	<.0001	***
		F. pennantii,Ferret - F. tristriatus,Raptor	825.2	27	1290	30.619	<.0001	***
		F. pennantii,Raptor - F. tristriatus,Ferret	-170.9	27	1290	-6.329	<.0001	***
		F. pennantii,Raptor - F. tristriatus,Raptor	392.7	27	1290	14.542	<.0001	***
		F. tristriatus,Ferret - F. tristriatus,Raptor	563.5	33.6	1290	16.772	<.0001	***
Dorsal:BSA:BMSL	Vision	Ferret - Raptor	605	13.9	1290	43.621	<.0001	***		F. palmarum - F. pennantii	Ferret - Raptor	-283	48.1	1290	-5.887	<.0001	***
										F. palmarum - F. tristriatus	Ferret - Raptor	-141	64.1	1290	-2.192	0.0286	*
	Species	F. palmarum - F. pennantii	-233	21.9	1290	-10.654	<.0001	***		F. pennantii - F. tristriatus	Ferret - Raptor	143	57.1	1290	2.498	0.0126	*
		F. palmarum - F. tristriatus	189	29.2	1290	6.479	<.0001	***
		F. pennantii - F. tristriatus	422	26	1290	16.251	<.0001	***
	Species*Vision	F. palmarum,Ferret - F. palmarum,Raptor	515.6	21.8	1290	23.634	<.0001	***
		F. palmarum,Ferret - F. pennantii,Ferret	-184.5	18.6	1290	-9.903	<.0001	***
		F. palmarum,Ferret - F. pennantii,Raptor	453	18.7	1290	24.254	<.0001	***
		F. palmarum,Ferret - F. tristriatus,Ferret	110.5	24.9	1290	4.443	0.0001	***
		F. palmarum,Ferret - F. tristriatus,Raptor	689.4	24.9	1290	27.724	<.0001	***
		F. palmarum,Raptor - F. pennantii,Ferret	-700.1	18.6	1290	-37.579	<.0001	***
		F. palmarum,Raptor - F. pennantii,Raptor	-62.6	18.7	1290	-3.351	0.0107
		F. palmarum,Raptor - F. tristriatus,Ferret	-405.1	24.9	1290	-16.292	<.0001	***
		F. palmarum,Raptor - F. tristriatus,Raptor	173.8	24.9	1290	6.988	<.0001	***
		F. pennantii,Ferret - F. pennantii,Raptor	637.5	14.8	1290	42.982	<.0001	***
		F. pennantii,Ferret - F. tristriatus,Ferret	295	22.1	1290	13.334	<.0001	***
		F. pennantii,Ferret - F. tristriatus,Raptor	873.9	22.1	1290	39.501	<.0001	***
		F. pennantii,Raptor - F. tristriatus,Ferret	-342.6	22.2	1290	-15.455	<.0001	***
		F. pennantii,Raptor - F. tristriatus,Raptor	236.4	22.2	1290	10.665	<.0001	***
		F. tristriatus,Ferret - F. tristriatus,Raptor	578.9	27.6	1290	20.99	<.0001	***
Dorsal:BSA:BML	Vision	Ferret - Raptor	611	13.8	1290	44.357	<.0001	***		F. palmarum - F. pennantii	Ferret - Raptor	-256.9	48.2	1290	-5.33	<.0001	***
										F. palmarum - F. tristriatus	Ferret - Raptor	-174.6	64.3	1290	-2.717	0.0067	*
	Species	F. palmarum - F. pennantii	-227	21.9	1290	-10.383	<.0001	***		F. pennantii - F. tristriatus	Ferret - Raptor	82.3	57.2	1290	1.438	0.1505	**
		F. palmarum - F. tristriatus	194	29.2	1290	6.655	<.0001	***
		F. pennantii - F. tristriatus	422	26	1290	16.22	<.0001	***
	Species*Vision	F. palmarum,Ferret - F. palmarum,Raptor	519.9	21.6	1290	24.093	<.0001	***
		F. palmarum,Ferret - F. pennantii,Ferret	-181.9	18.4	1290	-9.87	<.0001	***
		F. palmarum,Ferret - F. pennantii,Raptor	458.7	18.5	1290	24.833	<.0001	***
		F. palmarum,Ferret - F. tristriatus,Ferret	108.8	24.6	1290	4.424	0.0002	***
		F. palmarum,Ferret - F. tristriatus,Raptor	693.5	24.6	1290	28.198	<.0001	***
		F. palmarum,Raptor - F. pennantii,Ferret	-701.7	18.4	1290	-38.084	<.0001	***
		F. palmarum,Raptor - F. pennantii,Raptor	-61.1	18.5	1290	-3.309	0.0123	*
		F. palmarum,Raptor - F. tristriatus,Ferret	-411.1	24.6	1290	-16.715	<.0001	***
		F. palmarum,Raptor - F. tristriatus,Raptor	173.6	24.6	1290	7.059	<.0001	***
		F. pennantii,Ferret - F. pennantii,Raptor	640.6	14.7	1290	43.669	<.0001	***
		F. pennantii,Ferret - F. tristriatus,Ferret	290.6	21.9	1290	13.283	<.0001	***
		F. pennantii,Ferret - F. tristriatus,Raptor	875.3	21.9	1290	40.006	<.0001	***
		F. pennantii,Raptor - F. tristriatus,Ferret	-350	21.9	1290	-15.965	<.0001	***
		F. pennantii,Raptor - F. tristriatus,Raptor	234.7	21.9	1290	10.709	<.0001	***
		F. tristriatus,Ferret - F. tristriatus,Raptor	584.7	27.3	1290	21.435	<.0001	***
	LATERAL VIEW
		Pairwise effects								Pairwise effects-interactions
		Contrast	estimate	SE	df	t.ratio	p.value	sig		Species_pairwise	Vision_pairwise	estimate	SE	df	t.ratio	p.value	sig
	Vision	Ferret - Raptor	-455	17.5	1242	-25.991	<.0001	***		F. palmarum - F. pennantii	Ferret - Raptor	-250	45.7	1242	-5.469	<.0001	***
										F. palmarum - F. tristriatus	Ferret - Raptor	330	61.3	1242	5.378	<.0001	***
	Species	F. palmarum - F. pennantii	169.31	23.5	1242	7.199	<.0001	***		F. pennantii - F. tristriatus	Ferret - Raptor	580	54.2	1242	10.695	<.0001	***
		F. palmarum - F. tristriatus	179.06	31.6	1242	5.67	<.0001	***
		F. pennantii - F. tristriatus	9.75	27.9	1242	0.349	0.9349
	Species*Vision	F. palmarum,Ferret - F. palmarum,Raptor	-384.8	31.5	1242	-12.231	<.0001	***
		F. palmarum,Ferret - F. pennantii,Ferret	146.2	26.6	1242	5.493	<.0001	***
		F. palmarum,Ferret - F. pennantii,Raptor	-183.7	26.6	1242	-6.907	<.0001	***
		F. palmarum,Ferret - F. tristriatus,Ferret	390.8	35.7	1242	10.934	<.0001	***
		F. palmarum,Ferret - F. tristriatus,Raptor	-273.9	35.7	1242	-7.662	<.0001	***
		F. palmarum,Raptor - F. pennantii,Ferret	530.9	26.7	1242	19.909	<.0001	***
		F. palmarum,Raptor - F. pennantii,Raptor	201.1	26.7	1242	7.542	<.0001	***
		F. palmarum,Raptor - F. tristriatus,Ferret	775.6	35.8	1242	21.673	<.0001	***
		F. palmarum,Raptor - F. tristriatus,Raptor	110.9	35.8	1242	3.099	0.0243	*
		F. pennantii,Ferret - F. pennantii,Raptor	-329.9	20.7	1242	-15.924	<.0001	***
		F. pennantii,Ferret - F. tristriatus,Ferret	244.6	31.6	1242	7.74	<.0001	***
		F. pennantii,Ferret - F. tristriatus,Raptor	-420	31.6	1242	-13.288	<.0001	***
		F. pennantii,Raptor - F. tristriatus,Ferret	574.5	31.6	1242	18.181	<.0001	***
		F. pennantii,Raptor - F. tristriatus,Raptor	-90.2	31.6	1242	-2.853	0.0501	.
		F. tristriatus,Ferret - F. tristriatus,Raptor	-664.7	39.6	1242	-16.783	<.0001	***
	Vision	Ferret - Raptor	-524	14.6	1242	-35.818	<.0001	***		F. palmarum - F. pennantii	Ferret - Raptor	-55	47.8	1242	-1.151	0.25
										F. palmarum - F. tristriatus	Ferret - Raptor	257	64.1	1242	4.008	0.0001	***
	Species	F. palmarum - F. pennantii	9.16	23.2	1242	0.395	0.9177			F. pennantii - F. tristriatus	Ferret - Raptor	312	56.7	1242	5.505	<.0001	***
		F. palmarum - F. tristriatus	283.39	31.2	1242	9.088	<.0001	***
		F. pennantii - F. tristriatus	274.22	27.6	1242	9.952	<.0001	***
	Species*Vision	F. palmarum,Ferret - F. palmarum,Raptor	-617.8	24.4	1242	-25.323	<.0001	***
		F. palmarum,Ferret - F. pennantii,Ferret	-84	20.6	1242	-4.071	0.0007	***
		F. palmarum,Ferret - F. pennantii,Raptor	-597.4	20.6	1242	-28.964	<.0001	***
		F. palmarum,Ferret - F. tristriatus,Ferret	177.9	27.7	1242	6.418	<.0001	***
		F. palmarum,Ferret - F. tristriatus,Raptor	-389.4	27.7	1242	-14.05	<.0001	***
		F. palmarum,Raptor - F. pennantii,Ferret	533.7	20.7	1242	25.808	<.0001	***
		F. palmarum,Raptor - F. pennantii,Raptor	20.3	20.7	1242	0.982	0.9236
		F. palmarum,Raptor - F. tristriatus,Ferret	795.6	27.8	1242	28.671	<.0001	***
		F. palmarum,Raptor - F. tristriatus,Raptor	228.3	27.8	1242	8.227	<.0001	***
		F. pennantii,Ferret - F. pennantii,Raptor	-513.4	16.1	1242	-31.961	<.0001	***
		F. pennantii,Ferret - F. tristriatus,Ferret	261.9	24.5	1242	10.685	<.0001	***
		F. pennantii,Ferret - F. tristriatus,Raptor	-305.4	24.5	1242	-12.46	<.0001	***
		F. pennantii,Raptor - F. tristriatus,Ferret	775.3	24.5	1242	31.64	<.0001	***
		F. pennantii,Raptor - F. tristriatus,Raptor	208	24.5	1242	8.489	<.0001	***
		F. tristriatus,Ferret - F. tristriatus,Raptor	-567.3	30.7	1242	-18.472	<.0001	***
	Vision	Ferret - Raptor	-545	8.48	1242	-64.272	<.0001	***
	Species	F. palmarum - F. pennantii	-143	21.9	1242	-6.538	<.0001	***
		F. palmarum - F. tristriatus	197	29.4	1242	6.686	<.0001	***
		F. pennantii - F. tristriatus	340	26	1242	13.077	<.0001	***
	Species*Vision	F. palmarum,Ferret - F. palmarum,Raptor	-634.55	15.4	1242	-41.211	<.0001	***		F. palmarum - F. pennantii	Ferret - Raptor	269	43.8	1242	6.149	<.0001	***
		F. palmarum,Ferret - F. pennantii,Ferret	-2.98	13	1242	-0.229	0.9999			F. palmarum - F. tristriatus	Ferret - Raptor	-400	58.8	1242	-6.806	<.0001	***
		F. palmarum,Ferret - F. pennantii,Raptor	-636.86	13	1242	-48.917	<.0001	***		F. pennantii - F. tristriatus	Ferret - Raptor	-670	52	1242	-12.884	<.0001	***
		F. palmarum,Ferret - F. tristriatus,Ferret	0	17.5	1242	0	1
		F. palmarum,Ferret - F. tristriatus,Raptor	-437.06	17.5	1242	-24.983	<.0001	***
		F. palmarum,Raptor - F. pennantii,Ferret	631.57	13.1	1242	48.384	<.0001	***
		F. palmarum,Raptor - F. pennantii,Raptor	-2.32	13	1242	-0.177	1
		F. palmarum,Raptor - F. tristriatus,Ferret	634.55	17.5	1242	36.227	<.0001	***
		F. palmarum,Raptor - F. tristriatus,Raptor	197.49	17.5	1242	11.275	<.0001	***
		F. pennantii,Ferret - F. pennantii,Raptor	-633.88	10.1	1242	-62.516	<.0001	***
		F. pennantii,Ferret - F. tristriatus,Ferret	2.98	15.5	1242	0.193	1
		F. pennantii,Ferret - F. tristriatus,Raptor	-434.08	15.5	1242	-28.057	<.0001	***
		F. pennantii,Raptor - F. tristriatus,Ferret	636.86	15.5	1242	41.176	<.0001	***
		F. pennantii,Raptor - F. tristriatus,Raptor	199.8	15.5	1242	12.918	<.0001	***
		F. tristriatus,Ferret - F. tristriatus,Raptor	-437.06	19.4	1242	-22.547	<.0001	***
	Vision	Ferret - Raptor	-571	14.3	1127	-39.79	<.0001	***		F. palmarum - F. pennantii	Ferret - Raptor	549	36.2	1127	15.191	<.0001	***
										F. palmarum - F. tristriatus	Ferret - Raptor	-498	64.6	1127	-7.703	<.0001	***
	Species	F. palmarum - F. pennantii	-171	21.5	1127	-7.954	<.0001	***		F. pennantii - F. tristriatus	Ferret - Raptor	-1047	60.1	1127	-17.422	<.0001	***
		F. palmarum - F. tristriatus	160	38.5	1127	4.157	<.0001	***
		F. pennantii - F. tristriatus	331	35.8	1127	9.255	<.0001	***
	Species*Vision	F. palmarum,Ferret - F. palmarum,Raptor	-462.3	16.5	1127	-27.993	<.0001	***
		F. palmarum,Ferret - F. pennantii,Ferret	29.4	14.3	1127	2.061	0.3087
		F. palmarum,Ferret - F. pennantii,Raptor	-631.2	14.2	1127	-44.386	<.0001	***
		F. palmarum,Ferret - F. tristriatus,Ferret	96.2	29.6	1127	3.251	0.015	*
		F. palmarum,Ferret - F. tristriatus,Raptor	-311.6	19.1	1127	-16.274	<.0001	***
		F. palmarum,Raptor - F. pennantii,Ferret	491.7	13.4	1127	36.788	<.0001	***
		F. palmarum,Raptor - F. pennantii,Raptor	-168.8	13.3	1127	-12.664	<.0001	***
		F. palmarum,Raptor - F. tristriatus,Ferret	558.5	29.2	1127	19.148	<.0001	***
		F. palmarum,Raptor - F. tristriatus,Raptor	150.7	18.5	1127	8.15	<.0001	***
		F. pennantii,Ferret - F. pennantii,Raptor	-660.5	10.4	1127	-63.535	<.0001	***
		F. pennantii,Ferret - F. tristriatus,Ferret	66.8	27.9	1127	2.39	0.1605
		F. pennantii,Ferret - F. tristriatus,Raptor	-340.9	16.5	1127	-20.657	<.0001	***
		F. pennantii,Raptor - F. tristriatus,Ferret	727.3	27.9	1127	26.041	<.0001	***
		F. pennantii,Raptor - F. tristriatus,Raptor	319.6	16.5	1127	19.394	<.0001	***
		F. tristriatus,Ferret - F. tristriatus,Raptor	-407.7	30.7	1127	-13.268	<.0001	***
	Vision	Ferret - Raptor	-575	14.3	1127	-40.17	<.0001	***		F. palmarum - F. pennantii	Ferret - Raptor	-692	28.8	1127	-24.035	<.0001	***
										F. palmarum - F. tristriatus	Ferret - Raptor	-244	51.5	1127	-4.746	<.0001	***
	Species	F. palmarum - F. pennantii	466	13.6	1127	34.41	<.0001	***		F. pennantii - F. tristriatus	Ferret - Raptor	448	47.9	1127	9.354	<.0001	***
		F. palmarum - F. tristriatus	-229	24.2	1127	-9.441	<.0001	***
		F. pennantii - F. tristriatus	-695	22.5	1127	-30.851	<.0001	***
	Species*Vision	F. palmarum,Ferret - F. palmarum,Raptor	-616.9	14.26	1127	-43.265	<.0001	***
		F. palmarum,Ferret - F. pennantii,Ferret	123.3	12.3	1127	10.019	<.0001	***
		F. palmarum,Ferret - F. pennantii,Raptor	-370	12.28	1127	-30.138	<.0001	***
		F. palmarum,Ferret - F. tristriatus,Ferret	-62.5	25.54	1127	-2.449	0.1405
		F. palmarum,Ferret - F. tristriatus,Raptor	-716.2	16.53	1127	-43.328	<.0001	***
		F. palmarum,Raptor - F. pennantii,Ferret	740.1	11.54	1127	64.144	<.0001	***
		F. palmarum,Raptor - F. pennantii,Raptor	246.9	11.51	1127	21.451	<.0001	***
		F. palmarum,Raptor - F. tristriatus,Ferret	554.3	25.18	1127	22.015	<.0001	***
		F. palmarum,Raptor - F. tristriatus,Raptor	-99.3	15.97	1127	-6.218	<.0001	***
		F. pennantii,Ferret - F. pennantii,Raptor	-493.2	8.98	1127	-54.956	<.0001	***
		F. pennantii,Ferret - F. tristriatus,Ferret	-185.8	24.13	1127	-7.702	<.0001	***
		F. pennantii,Ferret - F. tristriatus,Raptor	-839.4	14.25	1127	-58.909	<.0001	***
		F. pennantii,Raptor - F. tristriatus,Ferret	307.4	24.11	1127	12.75	<.0001	***
		F. pennantii,Raptor - F. tristriatus,Raptor	-346.2	14.23	1127	-24.334	<.0001	***
		F. tristriatus,Ferret - F. tristriatus,Raptor	-653.6	26.53	1127	-24.636	<.0001	***
	Vision	Ferret - Raptor	-573	14.3	1127	-40.02	<.0001	***		F. palmarum - F. pennantii	Ferret - Raptor	-450.2	37	1127	-12.158	<.0001	***
										F. palmarum - F. tristriatus	Ferret - Raptor	-82.1	66.2	1127	-1.24	0.2152
	Species	F. palmarum - F. pennantii	428	14.9	1127	28.792	<.0001	***		F. pennantii - F. tristriatus	Ferret - Raptor	368.1	61.6	1127	5.979	<.0001	***
		F. palmarum - F. tristriatus	-245	26.6	1127	-9.219	<.0001	***
		F. pennantii - F. tristriatus	-673	24.7	1127	-27.233	<.0001	***
	Species*Vision	F. palmarum,Ferret - F. palmarum,Raptor	-617.5	14.28	1127	-43.255	<.0001	***
		F. palmarum,Ferret - F. pennantii,Ferret	121.8	12.32	1127	9.891	<.0001	***
		F. palmarum,Ferret - F. pennantii,Raptor	-371.3	12.29	1127	-30.205	<.0001	***
		F. palmarum,Ferret - F. tristriatus,Ferret	-65.5	25.57	1127	-2.561	0.1078	***
		F. palmarum,Ferret - F. tristriatus,Raptor	-717.4	16.55	1127	-43.347	<.0001	***
		F. palmarum,Raptor - F. pennantii,Ferret	739.4	11.55	1127	63.994	<.0001	***
		F. palmarum,Raptor - F. pennantii,Raptor	246.3	11.53	1127	21.367	<.0001	***
		F. palmarum,Raptor - F. tristriatus,Ferret	552	25.21	1127	21.895	<.0001	***
		F. palmarum,Raptor - F. tristriatus,Raptor	-99.9	15.99	1127	-6.246	<.0001	***
		F. pennantii,Ferret - F. pennantii,Raptor	-493.1	8.99	1127	-54.87	<.0001	***
		F. pennantii,Ferret - F. tristriatus,Ferret	-187.3	24.16	1127	-7.755	<.0001	***
		F. pennantii,Ferret - F. tristriatus,Raptor	-839.3	14.27	1127	-58.819	<.0001	***
		F. pennantii,Raptor - F. tristriatus,Ferret	305.8	24.14	1127	12.665	<.0001	***
		F. pennantii,Raptor - F. tristriatus,Raptor	-346.1	14.25	1127	-24.298	<.0001	***
		F. tristriatus,Ferret - F. tristriatus,Raptor	-651.9	26.57	1127	-24.539	<.0001	***
	Vision	Ferret - Raptor	425	21.5	1127	19.771	<.0001	***		F. palmarum - F. pennantii	Ferret - Raptor	-196.8	44.7	1127	-4.398	<.0001	***
										F. palmarum - F. tristriatus	Ferret - Raptor	-34.8	80	1127	-0.434	0.664
	Species	F. palmarum - F. pennantii	-376	17.3	1127	-21.769	<.0001	***		F. pennantii - F. tristriatus	Ferret - Raptor	162.1	74.4	1127	2.178	0.0296	*
		F. palmarum - F. tristriatus	184	30.9	1127	5.975	<.0001	***
		F. pennantii - F. tristriatus	560	28.7	1127	19.52	<.0001	***
	Species*Vision	F. palmarum,Ferret - F. palmarum,Raptor	243.8	25.3	1127	9.638	<.0001	***
		F. palmarum,Ferret - F. pennantii,Ferret	-368	21.8	1127	-16.856	<.0001	***
		F. palmarum,Ferret - F. pennantii,Raptor	-20.2	21.8	1127	-0.927	0.9395
		F. palmarum,Ferret - F. tristriatus,Ferret	131.5	45.3	1127	2.901	0.0438	*
		F. palmarum,Ferret - F. tristriatus,Raptor	394.2	29.3	1127	13.442	<.0001	***
		F. palmarum,Raptor - F. pennantii,Ferret	-611.8	20.5	1127	-29.882	<.0001	***
		F. palmarum,Raptor - F. pennantii,Raptor	-264	20.4	1127	-12.928	<.0001	***
		F. palmarum,Raptor - F. tristriatus,Ferret	-112.4	44.7	1127	-2.515	0.1206
		F. palmarum,Raptor - F. tristriatus,Raptor	150.4	28.3	1127	5.308	<.0001	***
		F. pennantii,Ferret - F. pennantii,Raptor	347.8	15.9	1127	21.837	<.0001	***
		F. pennantii,Ferret - F. tristriatus,Ferret	499.5	42.8	1127	11.667	<.0001	***
		F. pennantii,Ferret - F. tristriatus,Raptor	762.2	25.3	1127	30.14	<.0001	***
		F. pennantii,Raptor - F. tristriatus,Ferret	151.7	42.8	1127	3.545	0.0055	**
		F. pennantii,Raptor - F. tristriatus,Raptor	414.4	25.2	1127	16.417	<.0001	***
		F. tristriatus,Ferret - F. tristriatus,Raptor	262.8	47.1	1127	5.581	<.0001	***
	Vision	Ferret - Raptor	87.2	28.1	1127	3.103	0.002	**		F. palmarum - F. pennantii	Ferret - Raptor	145	44.9	1127	3.225	0.0013	**
										F. palmarum - F. tristriatus	Ferret - Raptor	-161	80.2	1127	-2.013	0.0444	*
	Species	F. palmarum - F. pennantii	-455	15.3	1127	-29.72	<.0001	***		F. pennantii - F. tristriatus	Ferret - Raptor	-306	74.6	1127	-4.104	<.0001	***
		F. palmarum - F. tristriatus	152	27.3	1127	5.556	<.0001	***
		F. pennantii - F. tristriatus	606	25.4	1127	23.852	<.0001	***
	Species*Vision	F. palmarum,Ferret - F. palmarum,Raptor	43.4	26	1127	1.671	0.5511
		F. palmarum,Ferret - F. pennantii,Ferret	-400.6	22.4	1127	-17.889	<.0001	***
		F. palmarum,Ferret - F. pennantii,Raptor	-451.9	22.3	1127	-20.224	<.0001	***
		F. palmarum,Ferret - F. tristriatus,Ferret	87.3	46.5	1127	1.878	0.4166
		F. palmarum,Ferret - F. tristriatus,Raptor	204.2	30.1	1127	6.786	<.0001	***
		F. palmarum,Raptor - F. pennantii,Ferret	-444	21	1127	-21.139	<.0001	***
		F. palmarum,Raptor - F. pennantii,Raptor	-495.3	21	1127	-23.641	<.0001	***
		F. palmarum,Raptor - F. tristriatus,Ferret	43.9	45.8	1127	0.958	0.931
		F. palmarum,Raptor - F. tristriatus,Raptor	160.8	29.1	1127	5.531	<.0001	***
		F. pennantii,Ferret - F. pennantii,Raptor	-51.3	16.3	1127	-3.14	0.0214	*
		F. pennantii,Ferret - F. tristriatus,Ferret	487.9	43.9	1127	11.11	<.0001	***
		F. pennantii,Ferret - F. tristriatus,Raptor	604.8	25.9	1127	23.316	<.0001	***
		F. pennantii,Raptor - F. tristriatus,Ferret	539.2	43.9	1127	12.285	<.0001	***
		F. pennantii,Raptor - F. tristriatus,Raptor	656.1	25.9	1127	25.335	<.0001	***
		F. tristriatus,Ferret - F. tristriatus,Raptor	116.9	48.3	1127	2.42	0.1501
	Vision	Ferret - Raptor	-638	11.7	1242	-54.365	<.0001	***		F. palmarum - F. pennantii	Ferret - Raptor	0.517	46.6	1242	0.011	0.9911
										F. palmarum - F. tristriatus	Ferret - Raptor	-390.844	62.6	1242	-6.248	<.0001	***
	Species	F. palmarum - F. pennantii	-17.6	22.2	1242	-0.792	0.7078			F. pennantii - F. tristriatus	Ferret - Raptor	-391.362	55.3	1242	-7.08	<.0001	***
		F. palmarum - F. tristriatus	336	29.8	1242	11.279	<.0001	***
		F. pennantii - F. tristriatus	353.6	26.3	1242	13.431	<.0001	***
	Species*Vision	F. palmarum,Ferret - F. palmarum,Raptor	-628.1	19.8	1242	-31.646	<.0001	***
		F. palmarum,Ferret - F. pennantii,Ferret	-24.1	16.8	1242	-1.436	0.7048
		F. palmarum,Ferret - F. pennantii,Raptor	-616.1	16.8	1242	-36.71	<.0001	***
		F. palmarum,Ferret - F. tristriatus,Ferret	218.1	22.6	1242	9.67	<.0001	***
		F. palmarum,Ferret - F. tristriatus,Raptor	-399.5	22.6	1242	-17.717	<.0001	***
		F. palmarum,Raptor - F. pennantii,Ferret	604	16.8	1242	35.895	<.0001	***
		F. palmarum,Raptor - F. pennantii,Raptor	12	16.8	1242	0.715	0.9802
		F. palmarum,Raptor - F. tristriatus,Ferret	846.2	22.6	1242	37.477	<.0001	***
		F. palmarum,Raptor - F. tristriatus,Raptor	228.6	22.6	1242	10.123	<.0001	***
		F. pennantii,Ferret - F. pennantii,Raptor	-592	13.1	1242	-45.291	<.0001	***
		F. pennantii,Ferret - F. tristriatus,Ferret	242.2	19.9	1242	12.144	<.0001	***
		F. pennantii,Ferret - F. tristriatus,Raptor	-375.4	19.9	1242	-18.825	<.0001	***
		F. pennantii,Raptor - F. tristriatus,Ferret	834.1	19.9	1242	41.839	<.0001	***
		F. pennantii,Raptor - F. tristriatus,Raptor	216.5	19.9	1242	10.861	<.0001	***
		F. tristriatus,Ferret - F. tristriatus,Raptor	-617.6	25	1242	-24.716	<.0001	***
	Vision	Ferret - Raptor	424	18.7	1242	22.609	<.0001	***		F. palmarum - F. pennantii	Ferret - Raptor	-110	44.3	1242	-2.477	0.0134	*
										F. palmarum - F. tristriatus	Ferret - Raptor	710	59.5	1242	11.93	<.0001	***
	Species	F. palmarum - F. pennantii	-159	21.2	1242	-7.509	<.0001	***		F. pennantii - F. tristriatus	Ferret - Raptor	820	52.6	1242	15.587	<.0001	***
		F. palmarum - F. tristriatus	330	28.4	1242	11.607	<.0001	***
		F. pennantii - F. tristriatus	489	25.1	1242	19.463	<.0001	***
	Species*Vision	F. palmarum,Ferret - F. palmarum,Raptor	392.3	29.6	1242	13.25	<.0001	***
		F. palmarum,Ferret - F. pennantii,Ferret	-165.6	25	1242	-6.61	<.0001	***
		F. palmarum,Ferret - F. pennantii,Raptor	258.3	25	1242	10.318	<.0001	***
		F. palmarum,Ferret - F. tristriatus,Ferret	521.7	33.6	1242	15.508	<.0001	***
		F. palmarum,Ferret - F. tristriatus,Raptor	437.2	33.6	1242	12.995	<.0001	***
		F. palmarum,Raptor - F. pennantii,Ferret	-557.9	25.1	1242	-22.225	<.0001	***
		F. palmarum,Raptor - F. pennantii,Raptor	-134	25.1	1242	-5.341	<.0001	***
		F. palmarum,Raptor - F. tristriatus,Ferret	129.4	33.7	1242	3.842	0.0018	**
		F. palmarum,Raptor - F. tristriatus,Raptor	44.9	33.7	1242	1.332	0.7674
		F. pennantii,Ferret - F. pennantii,Raptor	423.9	19.5	1242	21.739	<.0001	***
		F. pennantii,Ferret - F. tristriatus,Ferret	687.3	29.8	1242	23.101	<.0001	***
		F. pennantii,Ferret - F. tristriatus,Raptor	602.7	29.8	1242	20.259	<.0001	***
		F. pennantii,Raptor - F. tristriatus,Ferret	263.4	29.7	1242	8.856	<.0001	***
		F. pennantii,Raptor - F. tristriatus,Raptor	178.9	29.7	1242	6.013	<.0001	***
		F. tristriatus,Ferret - F. tristriatus,Raptor	-84.6	37.3	1242	-2.268	0.2079
	Vision	Ferret - Raptor	319	20.9	1242	15.253	<.0001	***		F. palmarum - F. pennantii	Ferret - Raptor	-96.6	46.6	1242	-2.072	0.0385	*
										F. palmarum - F. tristriatus	Ferret - Raptor	465.2	62.6	1242	7.428	<.0001	***
	Species	F. palmarum - F. pennantii	-168	20.6	1242	-8.135	<.0001	***		F. pennantii - F. tristriatus	Ferret - Raptor	561.8	55.3	1242	10.152	<.0001	***
		F. palmarum - F. tristriatus	366	27.7	1242	13.238	<.0001	***
		F. pennantii - F. tristriatus	534	24.4	1242	21.835	<.0001	***
	Species*Vision	F. palmarum,Ferret - F. palmarum,Raptor	266.9	30.7	1242	8.694	<.0001	***
		F. palmarum,Ferret - F. pennantii,Ferret	-185	26	1242	-7.125	<.0001	***
		F. palmarum,Ferret - F. pennantii,Raptor	135.5	26	1242	5.22	<.0001	***
		F. palmarum,Ferret - F. tristriatus,Ferret	498.1	34.9	1242	14.281	<.0001	***
		F. palmarum,Ferret - F. tristriatus,Raptor	514.3	34.9	1242	14.748	<.0001	***
		F. palmarum,Raptor - F. pennantii,Ferret	-451.9	26	1242	-17.365	<.0001	***
		F. palmarum,Raptor - F. pennantii,Raptor	-131.4	26	1242	-5.051	<.0001	***
		F. palmarum,Raptor - F. tristriatus,Ferret	231.2	34.9	1242	6.621	<.0001	***
		F. palmarum,Raptor - F. tristriatus,Raptor	247.5	34.9	1242	7.087	<.0001	***
		F. pennantii,Ferret - F. pennantii,Raptor	320.5	20.2	1242	15.856	<.0001	***
		F. pennantii,Ferret - F. tristriatus,Ferret	683.1	30.8	1242	22.147	<.0001	***
		F. pennantii,Ferret - F. tristriatus,Raptor	699.3	30.8	1242	22.675	<.0001	***
		F. pennantii,Raptor - F. tristriatus,Ferret	362.6	30.8	1242	11.759	<.0001	***
		F. pennantii,Raptor - F. tristriatus,Raptor	378.9	30.8	1242	12.288	<.0001	***
		F. tristriatus,Ferret - F. tristriatus,Raptor	16.3	38.6	1242	0.422	0.9983
	Vision	Ferret - Raptor	480	16.9	1242	28.446	<.0001	***		F. palmarum - F. pennantii	Ferret - Raptor	-423	41.2	1242	-10.257	<.0001	***
										F. palmarum - F. tristriatus	Ferret - Raptor	602	55.3	1242	10.888	<.0001	***
	Species	F. palmarum - F. pennantii	-338	18.7	1242	-18.111	<.0001	***		F. pennantii - F. tristriatus	Ferret - Raptor	1025	48.9	1242	20.964	<.0001	***
		F. palmarum - F. tristriatus	249	25	1242	9.935	<.0001	***
		F. pennantii - F. tristriatus	587	22.1	1242	26.505	<.0001	***
	Species*Vision	F. palmarum,Ferret - F. palmarum,Raptor	307.9	25	1242	12.325	<.0001	***
		F. palmarum,Ferret - F. pennantii,Ferret	-337.5	21.1	1242	-15.972	<.0001	***
		F. palmarum,Ferret - F. pennantii,Raptor	199.6	21.1	1242	9.45	<.0001	***
		F. palmarum,Ferret - F. tristriatus,Ferret	446.6	28.4	1242	15.737	<.0001	***
		F. palmarum,Ferret - F. tristriatus,Raptor	383.1	28.4	1242	13.5	<.0001	***
		F. palmarum,Raptor - F. pennantii,Ferret	-645.3	21.2	1242	-30.474	<.0001	***
		F. palmarum,Raptor - F. pennantii,Raptor	-108.3	21.2	1242	-5.114	<.0001	***
		F. palmarum,Raptor - F. tristriatus,Ferret	138.8	28.4	1242	4.884	<.0001	***
		F. palmarum,Raptor - F. tristriatus,Raptor	75.3	28.4	1242	2.649	0.0865	.
		F. pennantii,Ferret - F. pennantii,Raptor	537.1	16.4	1242	32.651	<.0001	***
		F. pennantii,Ferret - F. tristriatus,Ferret	784.1	25.1	1242	31.241	<.0001	***
		F. pennantii,Ferret - F. tristriatus,Raptor	720.6	25.1	1242	28.711	<.0001	***
		F. pennantii,Raptor - F. tristriatus,Ferret	247	25.1	1242	9.845	<.0001	***
		F. pennantii,Raptor - F. tristriatus,Raptor	183.5	25.1	1242	7.315	<.0001	***
		F. tristriatus,Ferret - F. tristriatus,Raptor	-63.5	31.4	1242	-2.019	0.332
	Vision	Ferret - Raptor	479	16.8	1242	28.487	<.0001	***		F. palmarum - F. pennantii	Ferret - Raptor	-387	41.3	1242	-9.359	<.0001	***
										F. palmarum - F. tristriatus	Ferret - Raptor	634	55.5	1242	11.426	<.0001	***
	Species	F. palmarum - F. pennantii	-330	18.8	1242	-17.535	<.0001	***		F. pennantii - F. tristriatus	Ferret - Raptor	1020	49	1242	20.817	<.0001	***
		F. palmarum - F. tristriatus	250	25.2	1242	9.889	<.0001	***
		F. pennantii - F. tristriatus	579	22.3	1242	25.968	<.0001	***
	Species*Vision	F. palmarum,Ferret - F. palmarum,Raptor	312	24.9	1242	12.551	<.0001	***
		F. palmarum,Ferret - F. pennantii,Ferret	-335.2	21	1242	-15.942	<.0001	***
		F. palmarum,Ferret - F. pennantii,Raptor	206.2	21	1242	9.812	<.0001	***
		F. palmarum,Ferret - F. tristriatus,Ferret	448.8	28.2	1242	15.89	<.0001	***
		F. palmarum,Ferret - F. tristriatus,Raptor	385	28.2	1242	13.632	<.0001	***
		F. palmarum,Raptor - F. pennantii,Ferret	-647.2	21.1	1242	-30.713	<.0001	***
		F. palmarum,Raptor - F. pennantii,Raptor	-105.8	21.1	1242	-5.021	<.0001	***
		F. palmarum,Raptor - F. tristriatus,Ferret	136.8	28.3	1242	4.837	<.0001	***
		F. palmarum,Raptor - F. tristriatus,Raptor	73	28.3	1242	2.582	0.1024
		F. pennantii,Ferret - F. pennantii,Raptor	541.5	16.4	1242	33.077	<.0001	***
		F. pennantii,Ferret - F. tristriatus,Ferret	784	25	1242	31.389	<.0001	***
		F. pennantii,Ferret - F. tristriatus,Raptor	720.2	25	1242	28.836	<.0001	***
		F. pennantii,Raptor - F. tristriatus,Ferret	242.6	25	1242	9.714	<.0001	***
		F. pennantii,Raptor - F. tristriatus,Raptor	178.8	25	1242	7.16	<.0001	***
		F. tristriatus,Ferret - F. tristriatus,Raptor	-63.8	31.3	1242	-2.038	0.3216
